# Repeated horizontal gene transfer of *GAL*actose metabolism genes violates Dollo’s law of irreversible loss

**DOI:** 10.1101/2020.07.22.216101

**Authors:** Max A. B. Haase, Jacek Kominek, Dana A. Opulente, Xing-Xing Shen, Abigail L. LaBella, Xiaofan Zhou, Jeremy DeVirgilio, Amanda Beth Hulfachor, Cletus P. Kurtzman, Antonis Rokas, Chris Todd Hittinger

**Author notes:** Deceased (Cletus P. Kurtzman). Equal authorship (Max A. B. Haase, Jacek Kominek).

## Abstract

Dollo’s law posits that evolutionary losses are irreversible, thereby narrowing the potential paths of evolutionary change. While phenotypic reversals to ancestral states have been observed, little is known about their underlying genetic causes. The genomes of budding yeasts have been shaped by extensive reductive evolution, such as reduced genome sizes and the losses of metabolic capabilities. However, the extent and mechanisms of trait reacquisition after gene loss in yeasts have not been thoroughly studied. Here, through phylogenomic analyses, we reconstructed the evolutionary history of the yeast galactose utilization pathway and observed widespread and repeated losses of the ability to utilize galactose, which occurred concurrently with the losses of *GAL*actose (*GAL*) utilization genes. Unexpectedly, we detected three galactose-utilizing lineages that were deeply embedded within clades that underwent ancient losses of galactose utilization. We show that at least two, and possibly three, lineages reacquired the *GAL* pathway via yeast-to-yeast horizontal gene transfer. Our results show how trait reacquisition can occur tens of millions of years after an initial loss via horizontal gene transfer from distant relatives. These findings demonstrate that the losses of complex traits and even whole pathways are not always evolutionary dead-ends, highlighting how reversals to ancestral states can occur.
