## Supplemental Table 1 for "Repeated horizontal gene transfer of *GAL*actose metabolism genes violates Dollo’s law of irreversible loss"

### Sheet: Sheet1
No.	Species	Alternative name	Synonyms	Strain	Group	Major clade	Source	Reference
1	Aspergillus nidulans			FGSC A4	Pezizomycotina	Aspergillaceae	JGI	Arnaud MB, et al. The Aspergillus Genome Database (AspGD): recent developments in comprehensive multispecies curation, comparative genomics and community resources. Nucleic Acids Res, (2012); Galagan JE et al. Sequencing of Aspergillus nidulans and comparative analysis with A. fumigatus and A. oryzae. Nature, (2005).
2	Fusarium graminearum			NRRL 31084		Nectriaceae	JGI	Cuomo CA, et al. The Fusarium graminearum genome reveals a link between localized polymorphism and pathogen specialization. Science, (2007)
3	Arthrobotrys oligospora			ATCC 24927		Orbiliaceae	JGI	Yang J, et al. Genomic and proteomic analyses of the fungus Arthrobotrys oligospora provide insights into nematode-trap formation. PLoS Pathog, (2011)
4	Stagonospora nodorum			SN15		Phaeosphaeriaceae	JGI	Hane JK, et al. Dothideomycete plant interactions illuminated by genome sequencing and EST analysis of the wheat pathogen Stagonospora nodorum. Plant Cell, (2007)
5	Schizosaccharomyces pombe			972h		Schizosaccharomycetaceae	JGI	Wood V, et al. The genome sequence of Schizosaccharomyces pombe. Science, (2002)
6	Botrytis cinerea			B05.10		Sclerotiniaceae	JGI	Amselem J, et al. Genomic analysis of the necrotrophic fungal pathogens Sclerotinia sclerotiorum and Botrytis cinerea. PLoS Genet, (2011)
7	Sclerotinia sclerotiorum			ATCC 18683		Sclerotiniaceae	JGI	Amselem J, et al. Genomic analysis of the necrotrophic fungal pathogens Sclerotinia sclerotiorum and Botrytis cinerea. PLoS Genet, (2011)
8	Neurospora crassa			OR74A		Sordariaceae	JGI	Galagan JE, et al. The genome sequence of the filamentous fungus Neurospora crassa. Nature, (2003)
9	Xylona heveae			TC161		Xylonomycetaceae	JGI	Gazis R, et al. The genome of Xylona heveae provides a window into fungal endophytism. Fungal Biol, (2016)
10	‘Geotrichum candidum'			3C			NCBI	Polev DE, et al. Draft Genome Sequence of Geotrichum candidum Strain 3C. Genome Announc 2, (2014).
11	Pachysolen tannophilus			NRRL Y-2460	Saccharomycotina	CUG-Ala	JGI	Riley R, et al. Comparative genomics of biotechnologically important yeasts. Proc. Natl. Acad. Sci. U.S.A. 113, 9882–9887 (2016).
12	Babjeviella inositovora			NRRL Y-12698		CUG-Ser1	JGI	Riley R, et al. Comparative genomics of biotechnologically important yeasts. Proc. Natl. Acad. Sci. U.S.A. 113, 9882–9887 (2016).
13	Babjeviella inositovora	yHMPu5000035043 Babjeviella inositovora		NRRL Y-12698		CUG-Ser1	This study
14	Candida albicans			SC5314		CUG-Ser1	Genolevures	Jones T, et al. The diploid genome sequence of Candida albicans. Proc Natl Acad Sci USA 2004,101:7329-7334.
15	Candida auris			6684		CUG-Ser1	NCBI	Chatterjee S, et al. Draft genome of a commonly misdiagnosed multidrug resistant pathogen Candida auris. BMC Genomics 16, 686 (2015).
16	Candida chilensis	yHMPu5000035720 Candida chilensis		NRRL Y-17141		CUG-Ser1	This study
17	Candida cylindracea	yHMPu5000037913 Candida cylindracea		NRRL Y-17506		CUG-Ser1	This study
18	Candida dubliniensis			CD36		CUG-Ser1	NCBI	Jackson AP, et al. Comparative genomics of the fungal pathogens Candida dubliniensis and Candida albicans. Genome Res. 19, 2231–2244 (2009).
19	Candida maltosa			Xu316		CUG-Ser1	NCBI	unpublished, Genbank Accession IDs: AOGT01000001-AOGT01002947
20	Candida orthopsilosis			90–125		CUG-Ser1	NCBI	Riccombeni A, et al. Sequence and analysis of the genome of the pathogenic yeast Candida orthopsilosis. PLoS ONE 7, e35750 (2012).
21	Candida parapsilosis			CDC 317		CUG-Ser1	Genolevures	Butler G, et al. Evolution of pathogenicity and sexual reproduction in eight Candida genomes. Nature 459, 657–662 (2009).
22	Candida sojae			GF41		CUG-Ser1	NCBI	Borelli G, et al. De Novo Assembly of Candida sojae and Candida boidinii Genomes, Unexplored Xylose-Consuming Yeasts with Potential for Renewable Biochemical Production. Genome Announc. 2016;4(1).
23	Candida tropicalis			MYA-3404		CUG-Ser1	NCBI	Butler G, et al. Evolution of pathogenicity and sexual reproduction in eight Candida genomes. Nature 459, 657–662 (2009).
24	Cephaloascus albidus	yHMPu5000034998_Cephaloascus_albidus		NRRL Y-7343		CUG-Ser1	NCBI	Shen XX, et al. Tempo and Mode of Genome Evolution in the Budding Yeast Subphylum. Cell (2018)
25	Cephaloascus fragrans	yHMPu5000034999_Cephaloascus_fragrans		NRRL Y-6742		CUG-Ser1	NCBI	Shen XX, et al. Tempo and Mode of Genome Evolution in the Budding Yeast Subphylum. Cell (2018)
26	Clavispora lusitaniae		Candida lusitaniae	ATCC 42720		CUG-Ser1	NCBI	Butler G, et al. Evolution of pathogenicity and sexual reproduction in eight Candida genomes. Nature 459, 657–662 (2009).
27	Debaryomyces hansenii			CBS 767		CUG-Ser1	Genolevures	Dujon B, et al. Genome evolution in yeasts. Nature. 2004 Jul 1;430(6995):35–44.
28	Hyphopichia burtonii			NRRL Y-1933		CUG-Ser1	JGI	Riley R, et al. Comparative genomics of biotechnologically important yeasts. Proc. Natl. Acad. Sci. U.S.A. 113, 9882–9887 (2016).
29	Hyphopichia burtonii	yHMPu5000035682 Hyphopichia burtonii		NRRL Y-1933		CUG-Ser1	This study
30	Hyphopichia homilentoma	yHMPu5000035316 Candida homilentoma		JCM 1507		CUG-Ser1	NCBI	Shen XX, et al. Tempo and Mode of Genome Evolution in the Budding Yeast Subphylum. Cell (2018)
31	Lodderomyces elongisporus		Candida elongisporus	CBS 2605		CUG-Ser1	NCBI	Butler G, et al. Evolution of pathogenicity and sexual reproduction in eight Candida genomes. Nature 459, 657–662 (2009).
32	Metschnikowia bicuspidata			NRRL TB-4993		CUG-Ser1	JGI	Riley R, et al. Comparative genomics of biotechnologically important yeasts. Proc. Natl. Acad. Sci. U.S.A. 113, 9882–9887 (2016).
33	Metschnikowia fructicola			277		CUG-Ser1	NCBI	Hershkovitz V, et al. De-novo assembly and characterization of the transcriptome of Metschnikowia fructicola reveals differences in gene expression following interaction with Penicillium digitatum and grapefruit peel. BMC Genomics 14, 168 (2013).
34	Meyerozyma caribbica			MG20W		CUG-Ser1	NCBI	Kim JS, et al. Complete Genome Sequence of Halophilic Yeast Meyerozyma caribbica MG20W Isolated from Rhizosphere Soil. Genome Announc. 2015;3(2).
35	Meyerozyma guilliermondii		Pichia guilliermondii	ATCC 6260		CUG-Ser1	NCBI	Butler G, et al. Evolution of pathogenicity and sexual reproduction in eight Candida genomes. Nature 459, 657–662 (2009).
36	Scheffersomyces stipitis		Pichia stipitis	CBS 6054		CUG-Ser1	JGI	Jeffries TW, et al. Genome sequence of the lignocellulose-bioconverting and xylose-fermenting yeast Pichia stipitis. Nat. Biotechnol. 25, 319–326 (2007).
37	Spathaspora arborariae			UFMG-HM19.1A		CUG-Ser1	NCBI	Lobo FP, et al. Draft Genome Sequence of the D-Xylose-Fermenting Yeast Spathaspora arborariae UFMG-HM19.1AT. Genome Announc. 2014;2(1).
38	Spathaspora passalidarum			NRRL Y-27907		CUG-Ser1	JGI	Wohlbach DJ, et al. Comparative genomics of xylose-fermenting fungi for enhanced biofuel production. Proc. Natl. Acad. Sci. U.S.A. 108, 13212–13217 (2011).
39	Suhomyces tanzawaensis		Candida tanzawaensis	NRRL Y-17324		CUG-Ser1	JGI	Riley R, et al. Comparative genomics of biotechnologically important yeasts. Proc. Natl. Acad. Sci. U.S.A. 113, 9882–9887 (2016).
40	Yamadazyma tenuis		Candida tenuis	NRRL Y-1498		CUG-Ser1	JGI	Wohlbach DJ, et al. Comparative genomics of xylose-fermenting fungi for enhanced biofuel production. Proc. Natl. Acad. Sci. U.S.A. 108, 13212–13217 (2011).
41	Ascoidea rubescens			NRRL Y-17699		CUG-Ser2	JGI	Riley R, et al. Comparative genomics of biotechnologically important yeasts. Proc. Natl. Acad. Sci. U.S.A. 113, 9882–9887 (2016).
42	Blastobotrys adeninivorans		Arxula adeninivorans	LS3		Dipodascaceae/Trichomonascaceae	Genolevures	Kunze G, et al. The complete genome of Blastobotrys (Arxula) adeninivorans LS3 - a yeast of biotechnological interest. Biotechnol Biofuels 7, 66 (2014).
43	Geotrichum candidum		Galactomyces candidum	CLIB 918		Dipodascaceae/Trichomonascaceae	NCBI	Morel G, et al. Differential gene retention as an evolutionary mechanism to generate biodiversity and adaptation in yeasts. Sci Rep 5: 11571 (2015).
44	Nadsonia fulvescens var. elongata			DSM 6958		Dipodascaceae/Trichomonascaceae	JGI	Riley R, et al. Comparative genomics of biotechnologically important yeasts. Proc. Natl. Acad. Sci. U.S.A. 113, 9882–9887 (2016).
45	Nadsonia fulvescens var. fulvescens	yHMPu5000034635_Nadsonia_fulvescens		NRRL Y-12810		Dipodascaceae/Trichomonascaceae	NCBI	Shen XX, et al. Tempo and Mode of Genome Evolution in the Budding Yeast Subphylum. Cell (2018)
46	Saprochaete clavata			CNRMA 12.647		Dipodascaceae/Trichomonascaceae	NCBI	Vaux S, et al. Multicenter outbreak of infections by Saprochaete clavata, an unrecognized opportunistic fungal pathogen. MBio. 2014;5(6).
47	Starmerella apicola		Candida apicola	NRRL Y-50540		Dipodascaceae/Trichomonascaceae	NCBI	Vega-Alvarado L, et al. High-Quality Draft Genome Sequence of Candida apicola NRRL Y-50540. Genome Announc 3, (2015).
48	Starmerella bombicola			NBRC 10243		Dipodascaceae/Trichomonascaceae	NCBI	Matsuzawa T, et al. Draft Genome Sequence of the Yeast Starmerella bombicola NBRC10243, a Producer of Sophorolipids, Glycolipid Biosurfactants. Genome Announc 3, (2015).
49	Yarrowia lipolytica		Candida lipolytica	CLIB122		Dipodascaceae/Trichomonascaceae	Genolevures	Dujon B, et al. Genome evolution in yeasts. Nature 430, 35–44 (2004).
50	Lipomyces starkeyi			NRRL Y-11557		Lipomycetaceae	JGI	Riley R, et al. Comparative genomics of biotechnologically important yeasts. Proc. Natl. Acad. Sci. U.S.A. 113, 9882–9887 (2016).
51	Cyberlindnera fabianii			YJS4271		Phaffomycetaceae	Genolevures	Freel KC, et al. Genome Sequence of the Yeast Cyberlindnera fabianii (Hansenula fabianii). Genome Announc. 2014;2(4).
52	Cyberlindnera fabianii	yHMPu5000035701 Cyberlindnera fabianii		NRRL Y-1871		Phaffomycetaceae	This study
53	Cyberlindnera jadinii		Candida utilis	NRRL Y-1542		Phaffomycetaceae	JGI	Riley R, et al. Comparative genomics of biotechnologically important yeasts. Proc. Natl. Acad. Sci. U.S.A. 113, 9882–9887 (2016).
54	Cyberlindnera jadinii	yHMPu5000035336 Cyberlindnera jadinii		NRRL Y-1542		Phaffomycetaceae	This study
55	Wickerhamomyces anomalus			NRRL Y-366-8		Phaffomycetaceae	JGI	Riley R, et al. Comparative genomics of biotechnologically important yeasts. Proc. Natl. Acad. Sci. U.S.A. 113, 9882–9887 (2016).
56	Wickerhamomyces anomalus	yHMPu5000035273 Wickerhamomyces anomalus		NRRL Y-366		Phaffomycetaceae	This study
57	Wickerhamomyces ciferrii			NRRL Y-1031		Phaffomycetaceae	NCBI	Schneider J, et al. Draft genome sequence of Wickerhamomyces ciferrii NRRL Y-1031 F-60-10. Eukaryotic Cell. 2012 Dec;11(12):1582–3.
58	Wickerhamomyces ciferrii	yHMPu5000035269 Wickerhamomyces ciferrii		NRRL Y-1031		Phaffomycetaceae	This study
59	Wickerhamomyces sp. UFMG-CM-Y6624	yHMPu5000035708; Wickerhamomyces sp. Y6624		NRRL Y-48258		Phaffomycetaceae	This study
60	Brettanomyces anomalus		Dekkera anomala	YV396		Pichiaceae	NCBI	Vervoort Y, et al. Characterization of the recombinant Brettanomyces anomalus β-glucosidase and its potential for bioflavouring. J Appl Microbiol. 2016 Jun 9;
61	Brettanomyces anomalus	yHMPu5000034976 Brettanomyces anomalus	Dekkera anomala	NRRL Y-17522		Pichiaceae	This study
62	Brettanomyces bruxellensis		Dekkera bruxellensis	CBS 2499		Pichiaceae	JGI	Piškur J, et al. The genome of wine yeast Dekkera bruxellensis provides a tool to explore its food-related properties. Int. J. Food Microbiol. 157, 202–209 (2012).
63	Brettanomyces bruxellensis	yHMPu5000034975 Brettanomyces bruxellensis	Dekkera bruxellensis	NRRL Y-12961		Pichiaceae	This study
64	Brettanomyces custersianus	yHMPu5000026197_Brettanomyces_custersianus		NRRL Y-6653		Pichiaceae	NCBI	Shen XX, et al. Tempo and Mode of Genome Evolution in the Budding Yeast Subphylum. Cell (2018)
65	Brettanomyces naardenensis	yHMPu5000034965 Brettanomyces naardenensis		NRRL Y-17526		Pichiaceae	This study
66	Candida arabinofermentans			NRRL YB-2248		Pichiaceae	JGI	Riley R, et al. Comparative genomics of biotechnologically important yeasts. Proc. Natl. Acad. Sci. U.S.A. 113, 9882–9887 (2016).
67	Candida boidinii		Hansenula alcolica	GF002		Pichiaceae	NCBI	Borelli G, et al. De Novo Assembly of Candida sojae and Candida boidinii Genomes, Unexplored Xylose-Consuming Yeasts with Potential for Renewable Biochemical Production. Genome Announc. 2016;4(1).
68	Candida silvatica	yHMPu5000041830 Candida silvatica		NRRL Y-7777		Pichiaceae	This study
69	Komagataella phaffii		Pichia pastoris	GS115		Pichiaceae	JGI	De Schutter K, et al. Genome sequence of the recombinant protein production host Pichia pastoris. Nat. Biotechnol. 27, 561–566 (2009).
70	Ogataea parapolymorpha		Candida parapolymorpha	DL-1		Pichiaceae	NCBI	unpublished, Genbank Accession IDs: CM002300.1-CM002306.1
71	Ogataea polymorpha		Hansenula polymorpha	NCYC 495 leu1.1		Pichiaceae	JGI	Riley R, et al. Comparative genomics of biotechnologically important yeasts. Proc. Natl. Acad. Sci. U.S.A. 113, 9882–9887 (2016).
72	Pichia kudriavzevii			M12		Pichiaceae	NCBI	Chan GF, et al. Genome sequence of Pichia kudriavzevii M12, a potential producer of bioethanol and phytase. Eukaryotic Cell 11, 1300–1301 (2012).
73	Pichia membranifaciens			CBS 107		Pichiaceae	JGI	Riley R, et al. Comparative genomics of biotechnologically important yeasts. Proc. Natl. Acad. Sci. U.S.A. 113, 9882–9887 (2016).
74	‘Ashbya‘ aceri			FM-2008		Saccharomycetaceae	NCBI	Dietrich FS, et al. Genomes of Ashbya fungi isolated from insects reveal four mating-type loci, numerous translocations, lack of transposons, and distinct gene duplications. G3 (Bethesda) 3, 1225–1239 (2013).
75	Candida bracarensis			CBS 10154		Saccharomycetaceae	Genolevures	Gabaldon T, et al. Comparative genomics of emerging pathogens in the Candida glabrata clade. BMC Genomics. 2013;14:623.
76	Candida castellii			CBS 4332		Saccharomycetaceae	Genolevures	Gabaldon T, et al. Comparative genomics of emerging pathogens in the Candida glabrata clade. BMC Genomics. 2013;14:623.
77	Candida glabrata			CBS 138		Saccharomycetaceae	Genolevures	Dujon B, et al. Genome evolution in yeasts. Nature. 2004 Jul 1;430(6995):35–44.
78	Candida nivariensis			CBS 9983		Saccharomycetaceae	Genolevures	Gabaldon T, et al. Comparative genomics of emerging pathogens in the Candida glabrata clade. BMC Genomics. 2013;14:623.
79	Eremothecium coryli		Nematospora coryli	CBS 5749		Saccharomycetaceae	NCBI	Wendland J, et al. Chromosome number reduction in Eremothecium coryli by two telomere-to-telomere fusions. Genome Biol Evol 6, 1186–1198 (2014).
80	Eremothecium cymbalariae			DBVPG 7215		Saccharomycetaceae	NCBI	Wendland J, et al. Genome evolution in the eremothecium clade of the Saccharomyces complex revealed by comparative genomics. G3 (Bethesda) 1, 539–548 (2011).
81	Eremothecium gossypii			ATCC 10895		Saccharomycetaceae	Genolevures	Dietrich FS, et al. The Ashbya gossypii Genome as a Tool for Mapping the Ancient Saccharomyces cerevisiae Genome. Science. 2004 Apr 9;304(5668):304–7.
82	Kazachstania africana			CBS 2517		Saccharomycetaceae	JGI	Gordon JL, et al. Evolutionary erosion of yeast sex chromosomes by mating-type switching accidents. Proc. Natl. Acad. Sci. U.S.A. 108, 20024–20029 (2011).
83	Kazachstania naganishii			CBS 8797		Saccharomycetaceae	Genolevures	Gordon JL, et al. Evolutionary erosion of yeast sex chromosomes by mating-type switching accidents. Proc. Natl. Acad. Sci. U.S.A. 108, 20024–20029 (2011).
84	Kluyveromyces aestuarii			ATCC 18862		Saccharomycetaceae	NCBI	Baker CR, et al. Extensive DNA-binding specificity divergence of a conserved transcription regulator. PNAS 108, 7493–7498 (2011).
85	Kluyveromyces dobzhanskii			CBS 2104		Saccharomycetaceae	NCBI	unpublished, Genbank Accession IDs: CCBQ010000001-CCBQ010000086
86	Kluyveromyces lactis			CBS 2359		Saccharomycetaceae	Genolevures	Dujon B, et al. Genome evolution in yeasts. Nature. 2004 Jul 1;430(6995):35–44.
87	Kluyveromyces marxianus			DMB1		Saccharomycetaceae	NCBI	Suzuki T, et al. Draft Genome Sequence of Kluyveromyces marxianus Strain DMB1, Isolated from Sugarcane Bagasse Hydrolysate. Genome Announc 2, (2014).
88	Kluyveromyces wickerhamii			UCD 54-210		Saccharomycetaceae	NCBI	Baker CR, et al. Extensive DNA-binding specificity divergence of a conserved transcription regulator. PNAS 108, 7493–7498 (2011).
89	Kuraishia capsulata			CBS 1993		Saccharomycetaceae	Genolevures	Morales L, et al. Complete DNA sequence of Kuraishia capsulata illustrates novel genomic features among budding yeasts (Saccharomycotina). Genome Biol Evol. 2013;5(12):2524–39.
90	Lachancea kluyveri		Saccharomyces kluyveri	CBS 3082		Saccharomycetaceae	Genolevures	Génolevures Consortium, et al. Comparative genomics of protoploid Saccharomycetaceae. Genome Res. 2009 Oct;19(10):1696–709.
91	Lachancea lanzarotensis			CBS 12615		Saccharomycetaceae	NCBI	Sarilar V, et al. Draft Genome Sequence of Lachancea lanzarotensis CBS 12615T, an Ascomycetous Yeast Isolated from Grapes. Genome Announc. 2015;3(2).
92	Lachancea thermotolerans		Kluyveromyces thermotolerans	CBS 6340		Saccharomycetaceae	Genolevures	Génolevures Consortium, et al. Comparative genomics of protoploid Saccharomycetaceae. Genome Res. 2009 Oct;19(10):1696–709.
93	Lachancea waltii			NCYC 2644		Saccharomycetaceae	NCBI	Kellis M, et al. Proof and evolutionary analysis of ancient genome duplication in the yeast Saccharomyces cerevisiae. Nature 428, 617–624 (2004).
94	Nakaseomyces bacillisporus		Kluyveromyces bacillisporus	CBS 7720		Saccharomycetaceae	Genolevures	Gabaldon T, et al. Comparative genomics of emerging pathogens in the Candida glabrata clade. BMC Genomics. 2013;14:623.
95	Nakaseomyces delphensis		Kluyveromyces delphensis	CBS 2170		Saccharomycetaceae	Genolevures	Gabaldon T, et al. Comparative genomics of emerging pathogens in the Candida glabrata clade. BMC Genomics. 2013;14:623.
96	Naumovozyma castellii			CBS 4309		Saccharomycetaceae	Genolevures	Gordon JL, et al. Evolutionary erosion of yeast sex chromosomes by mating-type switching accidents. Proc. Natl. Acad. Sci. U.S.A. 108, 20024–20029 (2011).
97	Naumovozyma dairenensis			CBS 421		Saccharomycetaceae	NCBI	Gordon JL, et al. Evolutionary erosion of yeast sex chromosomes by mating-type switching accidents. Proc. Natl. Acad. Sci. U.S.A. 108, 20024–20029 (2011).
98	Saccharomyces arboricola			CBS 10644		Saccharomycetaceae	NCBI	Liti G, et al. High quality de novo sequencing and assembly of the Saccharomyces arboricolus genome. BMC Genomics 14, 69 (2013).
99	Saccharomyces cerevisiae			S288C		Saccharomycetaceae	SGD	Goffeau A, et al. Life with 6000 genes. Science 274, 546, 563–567 (1996).
100	Saccharomyces eubayanus			CBS 12357		Saccharomycetaceae	NCBI	Baker E, et al. The Genome Sequence of Saccharomyces eubayanus and the Domestication of Lager-Brewing Yeasts. Mol Biol Evol 32, 2818–2831 (2015).
101	Saccharomyces kudriavzevii			IFO 1802		Saccharomycetaceae	SSS	Scannell DR, et al. The Awesome Power of Yeast Evolutionary Genetics: New Genome Sequences and Strain Resources for the Saccharomyces sensu stricto Genus. G3 (Bethesda) 1, 11–25 (2011).
102	Saccharomyces mikatae			IFO 1815		Saccharomycetaceae	SSS	Scannell DR, et al. The Awesome Power of Yeast Evolutionary Genetics: New Genome Sequences and Strain Resources for the Saccharomyces sensu stricto Genus. G3 (Bethesda) 1, 11–25 (2011).
103	Saccharomyces paradoxus			CBS 432		Saccharomycetaceae	SSS	Liti G, et al. Population genomics of domestic and wild yeasts. Nature. 2009 Mar 19;458(7236):337–41.
104	Saccharomyces uvarum			CBS 7001		Saccharomycetaceae	SSS	Scannell DR, et al. The Awesome Power of Yeast Evolutionary Genetics: New Genome Sequences and Strain Resources for the Saccharomyces sensu stricto Genus. G3 (Bethesda) 1, 11–25 (2011).
105	Tetrapisispora blattae			CBS 6284		Saccharomycetaceae	Genolevures	Gordon JL, et al. Evolutionary erosion of yeast sex chromosomes by mating-type switching accidents. Proc. Natl. Acad. Sci. U.S.A. 108, 20024–20029 (2011).
106	Tetrapisispora phaffii			CBS 4417		Saccharomycetaceae	NCBI	Gordon JL, et al. Evolutionary erosion of yeast sex chromosomes by mating-type switching accidents. Proc. Natl. Acad. Sci. U.S.A. 108, 20024–20029 (2011).
107	Torulaspora delbrueckii			CBS 1146		Saccharomycetaceae	JGI	Gordon JL, et al. Evolutionary erosion of yeast sex chromosomes by mating-type switching accidents. Proc. Natl. Acad. Sci. U.S.A. 108, 20024–20029 (2011).
108	Vanderwaltozyma polyspora			DSM 70294		Saccharomycetaceae	NCBI	Scannell DR, et al. Independent sorting-out of thousands of duplicated gene pairs in two yeast species descended from a whole-genome duplication. Proc. Natl. Acad. Sci. U.S.A. 104, 8397–8402 (2007).
109	Zygosaccharomyces bailii			CBS 680		Saccharomycetaceae	Genolevures	Galeote V, et al. Genome Sequence of the Food Spoilage Yeast Zygosaccharomyces bailii CLIB 213T. Genome Announc. 2013;1(4).
110	Zygosaccharomyces rouxii			CBS 732		Saccharomycetaceae	Genolevures	Génolevures Consortium, et al. Comparative genomics of protoploid Saccharomycetaceae. Genome Res. 19, 1696–1709 (2009).
111	Hanseniaspora uvarum			DSM 2768		Saccharomycodaceae	NCBI	unpublished, Genbank Accession IDs: JPPO02000001-JPPO02000041
112	Hanseniaspora valbyensis			NRRL Y-1626		Saccharomycodaceae	JGI	Riley R, et al. Comparative genomics of biotechnologically important yeasts. Proc. Natl. Acad. Sci. U.S.A. 113, 9882–9887 (2016).
113	Hanseniaspora vineae			T02/19AF		Saccharomycodaceae	NCBI	Giorello FM, et al. Genome Sequence of the Native Apiculate Wine Yeast Hanseniaspora vineae T02/19AF. Genome Announc 2, (2014).
114	Tortispora caseinolytica		Candida caseinolytica	NRRL Y-17796		Trigonopsidaceae	JGI	Riley R, et al. Comparative genomics of biotechnologically important yeasts. Proc. Natl. Acad. Sci. U.S.A. 113, 9882–9887 (2016).
