## Supplemental Table 4 for "Repeated horizontal gene transfer of *GAL*actose metabolism genes violates Dollo’s law of irreversible loss"

### Sheet: Sheet1
Species	p-values (-log 10)
	GAL4_GAL1	GAL4_GAL11	GAL4_GAL7	RTG1_GAL1	RTG1_GAL1	RTG1_GAL7
Babjeviella_inositovora
Brettanomyces_anomalus
Brettanomyces_bruxellensis
Candida_albicans				-9.79588	-9.9914	-9.9914
Candida_dubliniensis				-9.37263	-9.92445	-9.92445
Candida_maltosa				-7.69649	-9.69649	-9.69649
Candida_orthopsilosis				-6.95468	-9.48812	-9.48812
Candida_parapsilosis				-1.49797	-9.54821	-9.54821
Candida_sojae				-7.75696	-7.75696	-7.75696
Candida_tanzawaensis		-5.83268	-5.83268	-6.64265	-6.61439	-6.61439
Candida_tenuis				-7.29843	-9.42872	-9.42872
Candida_tropicalis					-7.69649	-7.69649
Clavispora_lusitaniae
Debaryomyces_hansenii				-7.46725	-7.91949	-7.91949
Geotrichum_candidum
Hyphopichia_burtonii				-8.23732	-8.64265	-7.57349
Kazachstania_africana	-6.33255	-6.33255	-5.26363
Kazachstania_naganishii	-6.37676	-6.37676	-5.29585
Kluyveromyces_aestuarii	-6.24336	-6.24336	-5.9914
Kluyveromyces_dobzhanskii	-4.8962	-4.8962	-7.46714
Kluyveromyces_lactis	-5.95782	-5.95782	-6.86129
Kluyveromyces_marxianus	-4.78516	-5.67335	-6.96257
Kluyveromyces_wickerhamii	-5.26363	-5.26363	-6.91949
Lachancea_kluyveri	-6.31518	-6.31518	-5.43627
Lachancea_lanzarotensis		-6.37676	-5.39577
Lachancea_thermotolerans	-5.7167	-5.7167	-6.42258
Lipomyces_starkeyi
Lodderomyces_elongisporus				-8.45717	-8.54821	-1.41229
Metschnikowia_bicuspidata
Metschnikowia_fructicola
Meyerozyma_caribbica				-8.64265	-6.86875
Meyerozyma_guilliermondii				-8.7744	-6.86875
Nadsonia_fulvescens
Naumovozyma_castellii	-6.46852	-5.53462	-5.53462
Naumovozyma_dairenensis		-5.14574	-6.19998		-6.23958
Pachysolen_tannophilus
Saccharomyces_arboricola	-6.31518	-7.23577	-6.42258
Saccharomyces_cerevisiae	-8.51999	-7.46714	-7.1798
Saccharomyces_eubayanus	-7.77211	-6.11464	-7.96257
Saccharomyces_mikatae	-7.64589	-7.64589	-7.7744
Saccharomyces_paradoxus	-7.58527	-5.16813
Saccharomyces_uvarum	-7.7744	-6.11464	-7.1798
Saprochaete_clavata
Scheffersomyces_stipitis				-7.64589	-7.57349	-7.57349
Spathaspora_arborariae				-8.11126	-8.93932	-8.93932
Spathaspora_passalidarum				-1.56864	-11.3391	-11.3391
Starmerella_bombicola
Tetrapisispora_blattae	-8.16558	-6.56384	-8.16558
Tetrapisispora_phaffii	-6.33255	-5.14574	-5.9914
Tortispora_caseinolytica
Torulaspora_delbrueckii	-6.24336	-5.67335	-5.75244
Vanderwaltozyma_polyspora	-6.33255		-5.46476
Wickerhamomyces_anomalus
yHMPu5000034635_Nadsonia_fulvescens
yHMPu5000034965_Brettanomyces_naardenensis			-5.32883
yHMPu5000034976_Dekkera_anomala
yHMPu5000034998_Cephaloascus_albidus
yHMPu5000034999_Cephaloascus_fragrans
yHMPu5000035269_Wickerhamomyces_ciferrii
yHMPu5000035273_Wickerhamomyces_anomalus
yHMPu5000035316_Candida_homilentoma				-6.31691	-7.33161	-7.33161
yHMPu5000035682_Hyphopichia_burtonii				-8.23732	-8.64265	-7.57349
yHMPu5000035720_Candida_chilensis					-6.26287	-6.26287
yHMPu5000037913_Candida_cylindracea	-5.67335	-5.67335	-6.7263
Yarrowia_lipolytica
Zygosaccharomyces_bailii	-7.46597	-7.46597	-7.83565
Zygosaccharomyces_rouxii	-8.34518	-8.34518	-6.7263
